# miR-146a is a Pleiotropic Regulator of Motor Neuron Degeneration

**DOI:** 10.1101/2025.09.04.674013

**Authors:** Dylan A. Galloway, Hunter L. Patterson, Mariah L. Hoye, Tao Shen, Mark Shabsovich, Kathleen M. Schoch, Cindy V. Ly, Timothy M. Miller

**Affiliations:** Department of Neurology, Washington University School of Medicine, St. Louis, Missouri, USA

## Abstract

Amyotrophic lateral sclerosis (ALS) is a progressive neurodegenerative disease affecting motor neurons. Here, we have profiled motor neuron microRNAs (miRNAs) during motor neuron degeneration *in vivo* to gain a better understanding of ALS pathophysiology. We demonstrate that one miRNA, miR-146a, is downregulated in diseased motor neurons despite upregulation in bulk tissue. Genetic deletion of miR-146a significantly extended survival in SOD1^G93A^ mice with heterozygous animals demonstrating the largest benefit. A corresponding reduction in spinal cord gliosis but not motor neuron loss was observed. Finally, we observed that a proportion of miR-146a knockout animals develop spontaneous paralysis, motor neuron loss and chronic neuroinflammation with advanced age. Together these findings demonstrate that a single miRNA influences multiple aspects of motor neuron disease and highlights the complex role for neuroinflammation in ALS pathogenesis.
