## Supplementary material for "miR-146a is a Pleiotropic Regulator of Motor Neuron Degeneration": Table S1

### Sheet: SOD1G93A ChAT-Cre miRAP Data
miRNA (TaqMan Array Probe)	FDR 70d	FC 70d	FDR 100d	FC 100d	FDR 140d	FC 140d
mmu_let_7a_000377	0.657835	0.906112	0.658582	0.914702	0.448653	0.0145985
mmu_let_7b_000378	0.0530022	0.655046	0.0971636	0.718544	0.0819647	0.569306
mmu_let_7c_000379	0.587985	19.4774	0.497116	21.8616	0.553207	18.9109
mmu_let_7d_002283	0.629293	0.900179	0.11504	1.33607	0.503531	0.713967
mmu_let_7e_002406	0.0997517	0.451479	0.579095	1.16733	0.596734	0.418834
mmu_let_7f_000382	0.0677176	1.64801	0.0402111	1.75482	0.0268111	3.13958
mmu_let_7g_002282	0.0308189	0.488525	0.17785	0.804478	0.268371	0.537582
mmu_let_7i_002221	0.187618	1.5377	0.102905	1.40018	0.95701	0.960048
mmu_miR_1_002222	0.768293	1.25079	0.243033	1.84144	0.844387	1.15777
mmu_miR_100_000437	0.165615	1.22035	0.012343	1.48155	0.497543	0.710856
mmu_miR_101a_002253	0.587985	1.06125	0.0230025	0.660696	0.413383	0.19743
mmu_miR_103_000439	0.551067	0.803824	0.277784	0.840785	0.552539	0.237748
mmu_miR_105_002465	0.749975	0.964966	0.46936	17.5282	0.699695	1.05222
mmu_miR_106a_002459	0.0155012	3.11601	0.00345479	3.47258	0.592872	0.0602749
mmu_miR_106b_000442	0.126706	1.26757	0.346345	0.907023	0.783637	1.08281
mmu_miR_107_000443	0.198182	0.692634	0.411178	0.80108	0.816867	1.21289
mmu_miR_10a_000387	0.473799	1.18052	0.418057	1.10265	0.657594	0.828196
mmu_miR_10b_002218	0.236326	0.667986	0.00412835	1.60705	0.972629	0.992136
mmu_miR_122_002245	0.825559	0.526579	0.706672	1.4291	0.315991	0.0738318
mmu_miR_124_001182	0.551067	1.22505	0.208861	1.2609	0.187609	2.00087
mmu_miR_125a_3p_002199	0.0968664	0.659313	0.243033	0.859556	0.357604	0.699394
mmu_miR_125a_5p_002198	0.202489	1.39222	0.10182	1.34816	0.203028	1.97508
mmu_miR_125b_3p_002378	0.068049	2.50777	0.071958	2.47055	0.199442	2.50519
mmu_miR_125b_5p_000449	0.300127	1.29337	0.690797	0.923961	0.503531	0.858685
mmu_miR_126_3p_002228	0.0445112	0.442257	0.0233686	0.520515	0.162309	0.375088
mmu_miR_126_5p_000451	0.08615	1.74449	0.18065	1.42913	0.0749616	2.02743
mmu_miR_127_000452	0.12736	1.54965	0.135552	1.3012	0.754996	1.10986
mmu_miR_128a_002216	0.323046	1.21665	0.0230025	1.58932	0.981175	0.992691
mmu_miR_129_3p_001184	0.26855	0.873195	0.17785	0.763894	0.195746	0.509498
mmu_miR_129_5p_000590	0.406168	1.36038	0.236518	1.68585	0.268371	1.33492
mmu_miR_130a_000454	0.102464	0.602644	0.012343	0.281009	0.162309	0.439413
mmu_miR_130b_000456	0.866155	0.850573	0.689686	0.689899	0.738553	0.626071
mmu_miR_132_000457	0.997615	0.99974	0.127138	0.838877	0.329238	1.1857
mmu_miR_133a_002246	0.0247275	0.615894	0.0233125	0.557636	0.173559	0.714725
mmu_miR_133b_002247	0.551067	0.821695	0.46936	1.14401	0.483369	0.0188505
mmu_miR_134_001186	0.0271471	0.619377	0.0845107	0.819423	0.264243	1.246
mmu_miR_135a_000460	0.0155012	2.42962	0.00345479	2.1161	0.141426	2.16366
mmu_miR_135b_002261	0.323046	0.350164	0.398325	0.48142	0.301078	0.340285
mmu_miR_136_002511	0.0155012	0.497003	0.0202798	0.568467	0.159205	0.671494
mmu_miR_137_001129	0.295798	1.16081	0.917925	0.990402	0.95701	1.01339
mmu_miR_138_002284	0.410914	1.18393	0.112751	1.20387	0.655092	0.893759
mmu_miR_139_3p_002546	0.0251009	2.24291	0.218712	2.01064	0.268371	0.0112583
mmu_miR_139_5p_002289	0.90437	0.975669	0.348678	0.907591	0.0786813	2.35404
mmu_miR_140_001187	0.284786	0.825556	0.979433	0.998058	0.659484	0.875727
mmu_miR_141_000463	0.681056	0.0396509	0.420622	0.00146477	0.0266704	3.50966e-05
mmu_miR_142_3p_000464	0.9278	1.12746	0.335765	5.05771	0.268371	8.30877
mmu_miR_142_5p_002248	0.551067	0.140659	0.46936	0.13631	0.643411	0.24265
mmu_miR_143_002249	0.394104	1.22359	0.503588	1.3818	0.851016	1.07452
mmu_miR_145_002278	0.686633	0.758141	0.261677	3.41621	0.643411	0.802863
mmu_miR_146a_000468	0.0155012	0.282527	0.00345479	0.266582	0.0300842	0.160838
mmu_miR_146b_001097	0.337987	0.76322	0.11935	0.763083	0.489292	0.0618602
mmu_miR_147_002262	0.378966	0.934849	0.46936	8.8173	0.503531	84.4486
mmu_miR_148a_000470	0.0155012	2.614	0.0412578	1.65176	0.21624	3.96661
mmu_miR_148b_000471	0.0691221	1.5233	0.28211	1.69667	0.284624	3.10655
mmu_miR_150_000473	0.326542	0.768691	0.51878	1.43228	0.450302	1.73137
mmu_miR_151_3p_001190	0.804455	0.948235	0.436216	1.22704	0.244942	1.42832
mmu_miR_152_000475	0.790966	1.0744	0.420831	1.15541	0.482071	1.60654
mmu_miR_153_001191	0.300127	1.94589	0.515099	1.14304	0.268371	2.15835
mmu_miR_154_000477	0.126706	2.29288	0.11935	1.50883	0.773815	1.47765
mmu_miR_155_002571	0.768293	1.24853	0.916184	0.922775	0.250514	2.42255
mmu_miR_15a_000389	0.866155	0.957605	0.562121	0.936432	0.613267	0.321705
mmu_miR_15b_000390	0.0408557	0.692319	0.117048	0.823372	0.268371	0.409426
mmu_miR_16_000391	0.0691221	0.719803	0.151588	1.15331	0.715559	0.923483
mmu_miR_17_002308	0.0155012	2.61029	0.00608771	3.02117	0.75982	0.350269
mmu_miR_181a_000480	0.310741	1.43097	0.386893	1.72447	0.763485	0.705024
mmu_miR_181c_000482	0.323046	1.42437	0.898796	1.03326	0.629923	0.124147
mmu_miR_182_002599	0.203273	2.08541	0.974275	0.987325	0.173559	3.14349
mmu_miR_183_002269	0.934204	0.971658	0.666688	1.09114	0.822497	0.880195
mmu_miR_184_000485	0.137319	0.330695	0.00517648	0.294822	0.250514	0.300171
mmu_miR_185_002271	0.0207496	0.480882	0.00608771	0.415777	0.844387	0.883365
mmu_miR_186_002285	0.0530022	0.201946	0.0222896	0.321805	0.268371	0.439072
mmu_miR_187_001193	0.0505989	0.477041	0.0451319	0.583635	0.275033	0.633588
mmu_miR_188_3p_002106	0.768293	0.980092	0.261677	0.936083	0.268371	0.870978
mmu_miR_188_5p_002320	0.323046	0.42475	0.0412578	1.27336	0.419052	1.22919
mmu_miR_18a_002422	0.123815	1.6154	0.0209342	1.37627	0.9208	1.07741
mmu_miR_18b_002466	0.768293	0.980092	0.261677	0.936083	0.268371	0.870978
mmu_miR_190_000489	0.0853513	2.5344	0.102905	1.52254	0.584213	1.21548
mmu_miR_191_002299	0.198182	0.729886	0.261677	0.835487	0.497704	0.249908
mmu_miR_192_000491	0.0814784	0.686278	0.00345479	0.461993	0.782682	0.929823
mmu_miR_193_002250	0.203273	0.0888261	0.240084	0.0536719	0.250514	0.443373
mmu_miR_193b_002467	0.768293	0.956665	0.014631	0.648233	0.0804546	0.611298
mmu_miR_194_000493	0.352172	0.883992	0.0314603	0.72647	0.252627	0.652756
mmu_miR_195_000494	0.247708	0.661449	0.637664	0.945153	0.118478	0.434011
mmu_miR_196b_002215	0.123815	0.664915	0.347106	1.52042	0.50053	0.162999
mmu_miR_197_000497	0.0968664	156.041	0.314011	39.1973	0.289309	99.0863
mmu_miR_199a_3p_002304	0.676584	0.645555	0.463676	1.40542	0.940554	0.839102
mmu_miR_199a_5p_000498	0.551067	0.251726	0.9886	0.96775	0.503531	0.248833
mmu_miR_19a_000395	0.337987	1.38112	0.557793	1.09492	0.890223	1.09159
mmu_miR_19b_000396	0.0170637	1.4547	0.0148584	1.45731	0.0749616	1.54868
mmu_miR_200a_000502	0.324494	0.0223324	0.261677	0.0252533	0.780219	13.9974
mmu_miR_200b_002251	0.562949	0.139199	0.241375	0.0385624	0.273423	0.0450379
mmu_miR_200c_002300	0.681056	0.0608158	0.338714	1.78387	0.357604	0.00425915
mmu_miR_201_002578	0.551067	3.97979	0.29301	0.937962	0.451299	0.913431
mmu_miR_202_3p_001195	0.686633	5.80109	0.604693	5.17483	0.908389	1.60965
mmu_miR_202_5p_002579	0.551067	0.000803836	0.46936	0.000770518	0.503531	0.000747634
mmu_miR_203_000507	0.277032	0.797631	0.0233125	0.467252	0.943409	0.972494
mmu_miR_204_000508	0.577391	1.105	0.0573423	1.667	0.187609	1.33979
mmu_miR_205_000509	0.519255	9.26205	0.898796	1.74475	0.872031	0.51054
mmu_miR_207_001198	0.768293	0.980092	0.261677	0.936083	0.268371	0.870978
mmu_miR_208_000511	0.829562	1.01572	0.619641	0.973529	0.629923	0.947958
mmu_miR_208b_002290	0.676584	33.5396	0.557793	0.382113	0.613081	0.391357
mmu_miR_20a_000580	0.0155012	2.0878	0.0319849	1.369	0.294398	1.88143
mmu_miR_20b_001014	0.325429	1.27237	0.10182	1.84474	0.203028	2.1008
mmu_miR_21_000397	0.0155012	2.78289	0.00345479	3.30661	0.887579	1.10983
mmu_miR_210_000512	0.12736	1.6726	0.898796	1.03373	0.398245	0.00426925
mmu_miR_211_001199	0.768293	0.980092	0.261677	0.936083	0.268371	0.870978
mmu_miR_214_002306	0.390633	0.148441	0.630248	0.490435	0.962356	1.25443
mmu_miR_215_001200	0.526512	0.00573723	0.705244	3.16835	0.413383	0.00754188
mmu_miR_216a_002220	0.0155012	0.2595	0.11504	0.115356	0.0743431	0.378526
mmu_miR_216b_002326	0.0170637	0.52669	0.0219711	0.453777	0.38615	0.697201
mmu_miR_217_002556	0.184947	0.420137	0.0581838	0.317095	0.728298	0.838673
mmu_miR_218_000521	0.578285	0.939317	0.217926	0.800407	0.268848	0.610425
mmu_miR_219_000522	0.768293	0.86625	0.40113	1.89073	0.596734	0.197381
mmu_miR_220_002468	0.768293	0.980092	0.261677	0.936083	0.268371	0.870978
mmu_miR_221_000524	0.829562	0.866634	0.685207	0.789741	0.972629	0.974717
mmu_miR_222_002276	0.024615	0.486334	0.041826	0.704934	0.294398	0.865655
mmu_miR_223_002295	0.15963	2.0297	0.6924	1.19042	0.0749616	7.95433
mmu_miR_224_002553	0.716306	0.145905	0.895829	2.41323	0.0262944	6.89213e-05
mmu_miR_23a_000399	0.818242	0.886751	0.579095	0.156521	0.00891733	0.00310714
mmu_miR_23b_000400	0.187618	1.34655	0.425142	1.10761	0.398634	1.34509
mmu_miR_24_000402	0.551067	1.12757	0.014631	1.52402	0.294398	1.29401
mmu_miR_25_000403	0.352172	1.13662	0.11935	0.74964	0.606257	1.21327
mmu_miR_26a_000405	0.0272302	1.58777	0.0209342	1.54178	0.585074	1.11106
mmu_miR_26b_000407	0.068049	1.80842	0.0331721	1.5777	0.0786813	1.56248
mmu_miR_27a_000408	0.0308189	3.08185	0.0175075	2.27401	0.0682895	4.09179
mmu_miR_27b_000409	0.0170637	3.04905	0.00704278	2.39435	0.0786813	2.93046
mmu_miR_28_000411	0.277032	1.17114	0.605557	0.945315	0.75253	0.89896
mmu_miR_290_3p_002591	0.768293	0.980092	0.261677	0.936083	0.268371	0.870978
mmu_miR_291a_3p_002592	0.768293	0.980092	0.261677	0.936083	0.268371	0.870978
mmu_miR_291b_5p_002537	0.768293	0.980092	0.261677	0.936083	0.268371	0.870978
mmu_miR_292_3p_002593	0.768293	0.980092	0.261677	0.936083	0.268371	0.870978
mmu_miR_293_001794	0.673565	0.0277322	0.46936	0.00910575	0.509614	0.0105222
mmu_miR_294_001056	0.551067	3.77606	0.406574	2.39238	0.50053	75.1027
mmu_miR_295_000189	0.551067	0.25438	0.900525	0.748561	0.50053	0.241312
mmu_miR_296_3p_002101	0.90437	1.60529	0.259643	0.0288764	0.304998	0.0416706
mmu_miR_296_5p_000527	0.323046	1.80852	0.893363	0.952813	0.268371	1.81611
mmu_miR_297b_5p_001626	0.0155012	0.0475951	0.00412835	0.0451618	0.00805764	0.0504063
mmu_miR_297c_002480	0.910189	0.725691	0.261677	0.0591089	0.981175	0.897952
mmu_miR_298_002598	0.380296	0.647721	0.18065	0.305431	0.0300842	0.470507
mmu_miR_29a_002112	0.0155012	0.276904	0.00345479	0.235027	0.0749616	0.205804
mmu_miR_29b_000413	0.463631	1.31355	0.00608771	0.467065	0.75856	1.08052
mmu_miR_29c_000587	0.141459	0.55583	0.00814992	0.330356	0.199442	0.417522
mmu_miR_301a_000528	0.0308189	0.709471	0.00345479	0.563369	0.268371	0.652846
mmu_miR_301b_002600	0.810444	0.967978	0.087406	0.755659	0.0973601	0.68607
mmu_miR_302a_000529	0.930641	1.25581	0.344595	0.094925	0.644166	3.13221
mmu_miR_302b_000531	0.30752	0.05347	0.10368	0.0700727	0.269359	0.0733834
mmu_miR_302c_002558	0.551067	0.524369	0.466568	0.499419	0.50053	0.489583
mmu_miR_302d_000535	0.374904	0.147978	0.712632	0.462008	0.377864	0.166538
mmu_miR_30a_000417	0.563954	1.12887	0.184796	0.726078	0.521643	0.783966
mmu_miR_30b_000602	0.176772	0.842945	0.0569795	0.678062	0.268629	0.674013
mmu_miR_30c_000419	0.689523	1.04647	0.0593875	0.76848	0.377864	1.15158
mmu_miR_30d_000420	0.551067	4.73727	0.632953	2.46224	0.704037	2.38391
mmu_miR_30e_002223	0.0155012	0.623247	0.0108935	0.651626	0.0483888	0.294636
mmu_miR_31_000185	0.551067	0.348522	0.0569795	0.0455628	0.596734	1.93308
mmu_miR_32_002109	0.51555	0.235117	0.217926	0.0730308	0.715025	0.453101
mmu_miR_320_002277	0.0968664	0.66309	0.0212578	0.648762	0.715025	1.05909
mmu_miR_322_001076	0.929966	0.798548	0.490718	4.20988	0.305909	0.0790669
mmu_miR_323_3p_002227	0.210411	0.760005	0.578318	1.10053	0.250514	1.43547
mmu_miR_324_3p_002509	0.0519613	1.42048	0.216289	1.19919	0.00805764	2.25168
mmu_miR_324_5p_000539	0.768293	1.43469	0.533804	0.55586	0.843944	0.802011
mmu_miR_325_002510	0.334288	0.615091	0.00704278	0.486613	0.504474	0.792986
mmu_miR_328_000543	0.290503	2.1961	0.353735	1.73118	0.361564	1.85999
mmu_miR_329_000192	0.0155012	1.89848	0.0412578	1.48631	0.716253	1.12635
mmu_miR_330_002230	0.9278	1.02236	0.217926	1.61266	0.359403	1.33097
mmu_miR_331_3p_000545	0.324494	0.821239	0.014631	0.566264	0.900315	1.08434
mmu_miR_331_5p_002233	0.461032	1.22733	0.889525	1.07918	0.50053	1.35302
mmu_miR_335_3p_002185	0.0155012	0.587025	0.0202798	0.598737	0.195746	0.51545
mmu_miR_335_5p_000546	0.90437	0.963367	0.782466	0.91203	0.268371	0.686017
mmu_miR_337_3p_002532	0.759331	1.08841	0.340164	0.870773	0.219239	1.31746
mmu_miR_337_5p_002515	0.187618	1.36526	0.91515	1.01529	0.275033	1.51773
mmu_miR_338_3p_002252	0.768293	1.08927	0.17785	1.68244	0.784884	1.10355
mmu_miR_339_3p_002533	0.326542	0.556849	0.986503	0.982139	0.715025	1.50899
mmu_miR_339_5p_002257	0.180482	1.60181	0.490718	1.19833	0.268848	0.431108
mmu_miR_340_3p_002259	0.835541	0.96065	0.174608	1.24307	0.9208	1.06875
mmu_miR_340_5p_002258	0.759331	0.886567	0.346345	1.1279	0.503616	0.167962
mmu_miR_342_3p_002260	0.0239129	0.376137	0.0406987	0.829808	0.332206	0.567861
mmu_miR_342_5p_002527	0.572538	1.1898	0.605557	0.847631	0.0300842	0.227686
mmu_miR_344_001063	0.689523	1.04335	0.487554	0.059633	0.268371	1.5408
mmu_miR_345_3p_002529	0.414518	1.53931	0.51244	0.238844	0.655092	0.349417
mmu_miR_345_5p_002528	0.394104	1.22025	0.0052023	1.68012	0.037386	1.67667
mmu_miR_346_001064	0.551067	9.79682	0.00608771	109.844	0.199442	1.31189
mmu_miR_34a_000426	0.0419745	2.49667	0.0331721	1.97833	0.503531	1.3531
mmu_miR_34b_3p_002618	0.0537788	0.608355	0.0283057	0.530898	0.103938	0.656341
mmu_miR_34c_000428	0.141863	1.7545	0.261677	0.869407	0.195746	1.47355
mmu_miR_350_002530	0.957318	0.9896	0.400678	0.844651	0.655092	0.839498
mmu_miR_351_001067	0.768293	0.980092	0.261677	0.936083	0.268371	0.870978
mmu_miR_361_000554	0.0422957	1.41986	0.898796	1.0124	0.203028	1.33511
mmu_miR_362_3p_002616	0.704651	0.894006	0.46936	0.888321	0.635015	0.842655
mmu_miR_363_001271	0.374053	4.49328	0.564078	2.39589	0.0805369	0.0219857
mmu_miR_365_001020	0.449211	1.24553	0.0451319	1.39353	0.298297	1.18864
mmu_miR_367_000555	0.323046	5.6032	0.420831	0.128356	0.01535	0.00217463
mmu_miR_369_3p_000557	0.0155012	3.92198	0.151588	2.68512	0.79892	0.644169
mmu_miR_369_5p_001021	0.0390704	0.495771	0.261677	0.636795	0.187609	0.410565
mmu_miR_370_002275	0.90437	0.978073	0.538431	1.0819	0.199442	1.74739
mmu_miR_375_000564	0.825559	0.919526	0.902248	0.967945	0.0300842	0.359446
mmu_miR_376a_001069	0.123815	0.725227	0.153054	0.777528	0.250514	0.568086
mmu_miR_376b_002452	0.0944406	1.41884	0.0260308	1.54374	0.503531	1.24524
mmu_miR_376c_002450	0.90437	0.958434	0.423048	0.847757	0.900315	0.929737
mmu_miR_377_000566	0.586934	2.41757	0.51244	0.229953	0.503531	0.127335
mmu_miR_379_001138	0.782248	1.03879	0.624364	1.06638	0.332206	0.688912
mmu_miR_380_3p_001071	0.141863	1.37522	0.691845	1.06511	0.643411	0.759444
mmu_miR_380_5p_002601	0.0537649	0.529655	0.0239187	0.357651	0.350193	0.591308
mmu_miR_381_000571	0.0661129	3.73255	0.46936	1.31502	0.0977147	0.425243
mmu_miR_382_000572	0.330665	1.18273	0.535381	1.06956	0.497543	1.19706
mmu_miR_383_001767	0.0170637	0.644834	0.0451319	1.28774	0.62606	0.785138
mmu_miR_384_3p_002603	0.661614	0.52492	0.902505	1.23215	0.503531	0.407643
mmu_miR_384_5p_002602	0.380777	0.527086	0.261677	0.485893	0.286253	0.473947
mmu_miR_409_3p_002332	0.30752	0.340484	0.348678	0.448184	0.773815	0.689671
mmu_miR_409_5p_002331	0.0505989	2.51866	0.00634402	1.99502	0.50053	1.32222
mmu_miR_410_001274	0.0616917	0.670519	0.117964	0.675656	0.937405	1.02453
mmu_miR_411_001610	0.398882	1.13557	0.296567	0.913691	0.715025	0.885993
mmu_miR_423_5p_002340	0.449211	0.677486	0.302388	0.517466	0.298302	0.494036
mmu_miR_425_001516	0.394104	0.717014	0.334338	1.67549	0.0033471	0.000245696
mmu_miR_429_001077	0.56588	0.191552	0.498167	0.200036	0.695197	11.063
mmu_miR_431_001979	0.0155012	0.23747	0.071958	0.247424	0.00172968	0.00673432
mmu_miR_433_001028	0.151351	0.7142	0.62985	0.959114	0.425976	0.752966
mmu_miR_434_3p_002604	0.9278	0.982318	0.22741	0.771777	0.872031	0.948765
mmu_miR_434_5p_002581	0.0997517	0.740632	0.436779	0.819367	0.250514	0.283787
mmu_miR_448_001029	0.13529	0.776427	0.367395	0.703653	0.309205	0.87312
mmu_miR_449a_001030	0.0170637	0.412991	0.0670985	0.728706	0.173559	0.489674
mmu_miR_449b_002539	0.689523	0.963281	0.46936	12.6184	0.98575	0.998062
mmu_miR_450a_5p_002303	0.604615	67.2718	0.46936	139.479	0.298621	0.000256459
mmu_miR_450b_5p_001962	0.295798	0.0934188	0.990638	0.979563	0.28483	0.103869
mmu_miR_451_001141	0.90437	0.645921	0.658582	0.21907	0.509614	7.21315
mmu_miR_452_001032	0.0908158	75.3209	0.563285	0.406873	0.765343	2.29626
mmu_miR_453_002484	0.908876	0.992114	0.46936	324.389	0.962356	1.00609
mmu_miR_455_002455	0.547949	0.66266	0.261677	1.3253	0.497543	1.28212
mmu_miR_464_001081	0.768293	0.980092	0.261677	0.936083	0.268371	0.870978
mmu_miR_465a_3p_002040	0.470709	0.147645	0.00345479	0.0323657	0.294398	1.75895
mmu_miR_465a_5p_001082	0.406168	33.489	0.411178	10.991	0.465435	25.2746
mmu_miR_465b_5p_002485	0.965757	0.917286	0.578318	0.301784	0.298302	0.120826
mmu_miR_466h_002516	0.728118	4.49666	0.874003	1.85792	0.329238	1094.24
mmu_miR_467a_002587	0.371423	0.908815	0.20677	0.589997	0.0804546	0.685973
mmu_miR_467b_001671	0.686633	1.12055	0.0476319	1.32582	0.521827	0.173596
mmu_miR_467c_002517	0.674931	0.242994	0.623963	1.43425	0.328106	0.0722717
mmu_miR_467d_002518	0.657835	1.84505	0.543354	0.3111	0.959948	0.869912
mmu_miR_467e_002568	0.325429	1.67245	0.52912	1.64477	0.989252	1.03539
mmu_miR_468_001085	0.768293	0.980092	0.261677	0.936083	0.268371	0.870978
mmu_miR_469_001086	0.768293	0.980092	0.261677	0.936083	0.268371	0.870978
mmu_miR_470_002588	0.551067	1.06998	0.261677	1.08278	0.503531	7.2868
mmu_miR_484_001821	0.463631	0.897625	0.0284019	0.735304	0.645284	0.881721
mmu_miR_486_001278	0.799782	0.929737	0.716761	0.901667	0.585074	0.435794
mmu_miR_487b_001285	0.551067	0.849872	0.101105	1.33989	0.715025	1.11746
mmu_miR_488_001659	0.754753	1.16863	0.6924	0.877379	0.294398	2.14248
mmu_miR_489_001302	0.337987	0.470516	0.898796	0.897323	0.252627	6.4199
mmu_miR_490_001037	0.843729	1.18178	0.791404	0.154229	0.250514	0.0262083
mmu_miR_491_001630	0.168947	0.713211	0.462182	0.852712	0.413537	0.524126
mmu_miR_493_002519	0.343041	10.1089	0.546157	0.239323	0.567682	0.246386
mmu_miR_494_002365	0.209291	1.27601	0.791404	0.727661	0.739153	1.13094
mmu_miR_495_001663	0.768293	0.940009	0.046395	1.60021	0.413383	0.684518
mmu_miR_496_001953	0.406168	1.27896	0.915439	1.0199	0.516882	0.645251
mmu_miR_497_001346	0.890163	1.01448	0.11935	1.27967	0.403399	1.26023
mmu_miR_499_001352	0.551067	0.831565	0.46936	6.02774	0.00473149	0.0507658
mmu_miR_500_002606	0.464806	0.911562	0.0411795	0.503619	0.75982	0.889232
mmu_miR_501_3p_001651	0.175918	1.32944	0.0260308	1.33837	0.71717	1.23798
mmu_miR_503_002456	0.470709	0.894662	0.312569	1.11695	0.503531	1494.07
mmu_miR_504_002084	0.551067	0.665592	0.515099	0.344038	0.28483	0.0171366
mmu_miR_505_001655	0.551067	0.0158287	0.955701	0.655585	0.553207	0.0251263
mmu_miR_509_3p_002521	0.768293	4.72371	0.605557	8.89788	0.489292	0.0933236
mmu_miR_509_5p_002520	0.768293	0.980092	0.261677	0.936083	0.268371	0.870978
mmu_miR_511_002549	0.768293	0.96543	0.46936	20.287	0.596734	1.07333
mmu_miR_532_3p_002355	0.337987	0.86993	0.012343	0.585192	0.309205	1.19892
mmu_miR_532_5p_001518	0.812539	1.04071	0.383038	1.11457	0.240281	0.548379
mmu_miR_539_001286	0.352172	0.65997	0.46936	0.883688	0.716253	0.880536
mmu_miR_540_3p_001310	0.0691221	0.621983	0.557793	0.857557	0.503531	0.337285
mmu_miR_540_5p_002561	0.219539	1.5245	0.186842	1.51696	0.997751	0.999217
mmu_miR_542_3p_001284	0.551067	0.379047	0.463676	0.362168	0.497543	0.349425
mmu_miR_542_5p_002563	0.768293	0.980092	0.261677	0.936083	0.268371	0.870978
mmu_miR_543_002376	0.324494	1.24796	0.014631	1.87866	0.75856	1.15075
mmu_miR_544_002550	0.381338	1.1991	0.497116	1.11858	0.897615	0.942524
mmu_miR_546_001312	0.923466	1.37773	0.463676	14.283	0.415509	418.996
mmu_miR_547_002564	0.835541	1.09935	0.503588	0.765449	0.288795	1.9714
mmu_miR_551b_001535	0.738224	0.839715	0.0810522	0.554433	0.972629	1.02651
mmu_miR_574_3p_002349	0.799264	1.17047	0.117969	1.5013	0.195746	3.25686
mmu_miR_582_3p_002567	0.826026	1.17916	0.955701	1.03819	0.103938	4.14813
mmu_miR_582_5p_002566	0.930641	0.983902	0.208003	0.674744	0.244942	0.659141
mmu_miR_590_5p_001984	0.768293	1.15469	0.892454	0.961367	0.579792	1.2826
mmu_miR_598_002476	0.0968664	1.41412	0.243033	1.25423	0.44229	0.464027
mmu_miR_615_3p_001960	0.0749379	1.92175	0.0281195	2.1913	0.0272341	2.077
mmu_miR_615_5p_002353	0.618338	0.478792	0.826634	1.24739	0.268371	0.0455896
mmu_miR_652_002352	0.323046	1.45386	0.0331721	1.83325	0.309205	0.274572
mmu_miR_654_3p_002239	0.551067	1.10479	0.412345	1.12761	0.50053	60.5307
mmu_miR_654_5p_002522	0.768293	0.980092	0.261677	0.936083	0.268371	0.870978
mmu_miR_665_002607	0.526512	1.60871	0.46936	1.57402	0.782682	0.585263
mmu_miR_666_5p_001952	0.0226644	0.47432	0.026037	0.578574	0.97355	0.987911
mmu_miR_667_001949	0.0155012	0.400852	0.188695	0.683032	0.199442	0.391302
mmu_miR_668_001947	0.768293	0.932212	0.046395	1.5637	0.292416	21.7245
mmu_miR_669a_001683	0.435919	1.49909	0.241375	1.85038	0.0458436	2.16301
mmu_miR_670_002020	0.526512	3.31725	0.171548	15.6814	0.489292	63.7386
mmu_miR_671_3p_002322	0.86206	0.941433	0.457332	0.796968	0.227967	2.27009
mmu_miR_672_002327	0.0170637	0.507189	0.00345479	0.518825	0.315991	0.670674
mmu_miR_674_002021	0.325429	1.50185	0.261677	2.00739	0.925918	0.962754
mmu_miR_675_3p_001941	0.551067	1.07969	0.244251	1.1015	0.503531	8.43001
mmu_miR_675_5p_001940	0.551067	0.00503637	0.46936	0.00504566	0.503531	0.00514291
mmu_miR_676_001959	0.138346	0.794467	0.276077	0.872945	0.916682	0.962696
mmu_miR_677_001660	0.875001	1.01119	0.46936	3.79018	0.503531	2.17624
mmu_miR_679_001662	0.997615	0.991558	0.51244	0.143725	0.294398	0.0450527
mmu_miR_680_001664	0.768293	0.980092	0.261677	0.936083	0.268371	0.870978
mmu_miR_682_001666	0.551067	2.7114	0.461653	0.957965	0.340089	0.894801
mmu_miR_683_001668	0.547949	0.104947	0.60425	138.997	0.646188	100.988
mmu_miR_684_001669	0.768293	0.980092	0.261677	0.936083	0.268371	0.870978
mmu_miR_685_001670	0.175918	13.6598	0.420622	2.92758	0.0268111	0.00125094
mmu_miR_686_001672	0.551067	0.112664	0.46936	0.107589	0.503531	0.109559
mmu_miR_687_001674	0.551067	11.7508	0.0605776	1.19628	0.203028	1.31011
mmu_miR_708_002341	0.0419745	1.31377	0.111968	1.19714	0.394376	1.47036
mmu_miR_741_002457	0.261401	26.4364	0.51244	0.39679	0.95701	1.13687
mmu_miR_742_002038	0.768293	0.980092	0.261677	0.936083	0.268371	0.870978
mmu_miR_743a_002469	0.639763	1.28113	0.420622	0.474098	0.773815	0.567432
mmu_miR_743b_3p_002471	0.768293	0.980092	0.261677	0.936083	0.268371	0.870978
mmu_miR_743b_5p_002470	0.686633	0.2326	0.212176	2.25841	0.00473149	0.00755236
mmu_miR_744_002324	0.0155012	0.544408	0.0117058	0.530438	0.187609	0.491735
mmu_miR_770_3p_002027	0.551067	0.764532	0.671588	1.23829	0.782682	0.663859
mmu_miR_7a_000268	0.0227874	1.94236	0.0216301	1.6315	0.452554	1.58284
mmu_miR_7b_002555	0.551067	0.785241	0.217926	1.36611	0.268371	0.627275
mmu_miR_802_002029	0.324494	1.29795	0.11935	1.39725	0.441233	42.8288
mmu_miR_871_002354	0.449211	1.06498	0.0186758	1.26077	0.240281	1.24206
mmu_miR_872_002264	0.352172	0.568531	0.216919	1.6635	0.0177078	0.435629
mmu_miR_873_002356	0.184947	0.383563	0.217337	0.371806	0.655092	0.516524
mmu_miR_874_002268	0.768293	0.980092	0.261677	0.936083	0.268371	0.870978
mmu_miR_875_3p_002547	0.768293	0.980092	0.261677	0.936083	0.268371	0.870978
mmu_miR_876_3p_002464	0.768293	0.980092	0.261677	0.936083	0.268371	0.870978
mmu_miR_876_5p_002463	0.768293	0.980092	0.261677	0.936083	0.268371	0.870978
mmu_miR_878_5p_002540	0.845202	0.592628	0.467478	877.599	0.553207	0.243844
mmu_miR_879_002472	0.334288	0.133715	0.347106	0.17829	0.26738	0.0744087
mmu_miR_881_002609	0.768293	0.980092	0.261677	0.936083	0.268371	0.870978
mmu_miR_883a_3p_002461	0.471042	1.11957	0.31398	1.13863	0.497543	24.5598
mmu_miR_883a_5p_002611	0.768293	0.980092	0.261677	0.936083	0.268371	0.870978
mmu_miR_883b_3p_002565	0.346228	1.18394	0.261677	1.21243	0.495628	48.6443
mmu_miR_9_000583	0.0711577	1.36397	0.11935	1.45695	0.240281	1.44221
mmu_miR_92a_000430	0.175918	1.46201	0.900525	0.972391	0.503531	1.36256
mmu_miR_93_001090	0.810038	1.03243	0.0451319	1.22333	0.199442	1.25367
mmu_miR_96_000186	0.0968664	4.36128	0.244251	1.91867	0.521827	0.426455
mmu_miR_98_000577	0.138346	1.60173	0.298787	1.51556	0.503531	0.0759273
mmu_miR_99a_000435	0.198182	1.32231	0.261677	1.20382	0.287439	0.838153
mmu_miR_99b_000436	0.323046	2.27956	0.354223	1.91147	0.296623	2.24239
